# Evolutionary dynamics of RNA viruses during persistent infection in Drosophila melanogaster

**DOI:** 10.64898/2026.11.11.765870

**Authors:** Anamarija Butković, Hervé Blanc, Mauro Castelló-Sanjuán, Maria-Carla Saleh, Rubén González

**Affiliations:** Institut Pasteur, Université Paris Cité, Viruses and RNA Interference Unit (Paris, France)

## Abstract

Persistent viral infections provide an extended window for viral evolution, yet their intra-host trajectories across the host lifespan remain underexplored. Here, we tracked the longitudinal evolution of three single-stranded RNA (ssRNA) viruses (Drosophila A virus [DAV], Drosophila C virus [DCV], and Nora virus) and one double-stranded RNA (dsRNA) virus (Bloomfield virus) during persistent infection in *Drosophila melanogaster*. By analyzing viral populations across early, intermediate, and late infection stages, we mapped dynamic shifts in the viral quasispecies and the emergence of adaptive mutations. These data demonstrate that long-term persistence drives viral evolution in a viral species-specific manner. DAV evolution was defined by clonal interference, driven by the continuous turnover of competing haplotypes. Nora virus exhibited prolonged evolutionary stasis punctuated by a late-stage sweep, suggesting adaptation to the senescing host environment. In contrast, standard DCV populations were locked under strong purifying selection, where no adaptive mutations were detected. However, this constraint collapsed in high-titer DCV infections, triggering extensive mutational diversification. Distinct from the ssRNA dynamics, the multi-segmented dsRNA Bloomfield virus maintained higher sequence fidelity and a stable genomic formula. Ultimately, these results demonstrate that viral evolution during persistent infection is governed by the interplay between specific host-pathogen interactions and the physiological decline of the host.
