## Supplementary File 3 for "Evolutionary dynamics of RNA viruses during persistent infection in Drosophila melanogaster"

Load	Virus	Time	Sample	#CHROM	POS	ID	REF	ALT	QUAL	DP	AF	SB
High	DCV	6	W	OK188767.1	596	.	T	A	159	67	0.179104	2
High	DCV	6	W	OK188767.1	4973	.	C	G	40	118	0.076271	0
High	DCV	6	Y	OK188767.1	2575	.	C	T	67	28	0.142857	0
High	DCV	6	Y	OK188767.1	3487	.	A	G	74	15	0.266667	24
High	DCV	6	Y	OK188767.1	3697	.	A	G	65	49	0.102041	0
High	DCV	6	Y	OK188767.1	3931	.	C	T	48	89	0.044944	2
High	DCV	6	Y	OK188767.1	4973	.	C	G	59	128	0.09375	0
High	DCV	6	Y	OK188767.1	6073	.	C	T	114	31	0.193548	26
High	DCV	6	Y	OK188767.1	7173	.	T	C	104	117	0.08547	6
High	DCV	6	Y	OK188767.1	7293	.	C	T	71	27	0.185185	13
High	DCV	6	Y	OK188767.1	7512	.	T	C	50	19	0.315789	25
High	DCV	6	Y	OK188767.1	7727	.	C	T	45	222	0.031532	4
High	DCV	6	Y	OK188767.1	8136	.	T	G	80	68	0.117647	16
High	DCV	6	Y	OK188767.1	8334	.	C	T	55	21	0.190476	2
High	DCV	12	W	OK188767.1	1009	.	C	T	3076	12069	0.442456	8
High	DCV	12	W	OK188767.1	1111	.	G	T	735	43926	0.010723	0
High	DCV	12	W	OK188767.1	1148	.	G	T	917	28951	0.010742	0
High	DCV	12	W	OK188767.1	1172	.	G	T	2915	31927	0.024556	0
High	DCV	12	W	OK188767.1	1323	.	G	T	1322	53876	0.016241	0
High	DCV	12	W	OK188767.1	1325	.	A	T	2274	58060	0.018515	0
High	DCV	12	W	OK188767.1	1331	.	G	T	3076	60270	0.031956	3
High	DCV	12	W	OK188767.1	1332	.	A	T	1218	60319	0.011091	0
High	DCV	12	W	OK188767.1	1337	.	C	A	1329	60278	0.02014	0
High	DCV	12	W	OK188767.1	1340	.	G	T	68	49688	0.010023	0
High	DCV	12	W	OK188767.1	1342	.	G	T	686	44299	0.021739	0
High	DCV	12	W	OK188767.1	1353	.	C	G	226	44136	0.011714	0
High	DCV	12	W	OK188767.1	1365	.	C	A	3076	39400	0.035127	2
High	DCV	12	W	OK188767.1	1396	.	G	T	100	9234	0.011154	0
High	DCV	12	W	OK188767.1	1681	.	A	G	3076	14001	0.296907	9
High	DCV	12	W	OK188767.1	1787	.	G	T	130	18638	0.012609	0
High	DCV	12	W	OK188767.1	2099	.	A	T	133	5325	0.010141	0
High	DCV	12	W	OK188767.1	2100	.	A	T	118	5356	0.014003	0
High	DCV	12	W	OK188767.1	2125	.	A	T	123	9203	0.010431	0
High	DCV	12	W	OK188767.1	2159	.	G	T	336	39107	0.010995	0
High	DCV	12	W	OK188767.1	2293	.	G	T	1522	26580	0.017118	0
High	DCV	12	W	OK188767.1	2302	.	C	A	261	18691	0.012198	0
High	DCV	12	W	OK188767.1	2311	.	C	T	3076	12795	0.999531	26
High	DCV	12	W	OK188767.1	2806	.	G	A	3076	37454	0.172291	8
High	DCV	12	W	OK188767.1	3010	.	G	T	2198	46193	0.023423	0
High	DCV	12	W	OK188767.1	3012	.	A	T	814	40599	0.017463	0
High	DCV	12	W	OK188767.1	3013	.	G	T	2408	40358	0.02463	0
High	DCV	12	W	OK188767.1	3018	.	A	T	301	38280	0.0186	0
High	DCV	12	W	OK188767.1	3020	.	G	T	61	38929	0.012561	0
High	DCV	12	W	OK188767.1	3025	.	G	T	126	50203	0.015039	0
High	DCV	12	W	OK188767.1	3026	.	A	T	281	52089	0.011173	0
High	DCV	12	W	OK188767.1	3031	.	C	A	647	44395	0.017547	0
High	DCV	12	W	OK188767.1	3032	.	A	T	2434	43051	0.025156	2
High	DCV	12	W	OK188767.1	3036	.	G	T	476	43094	0.01151	0
High	DCV	12	W	OK188767.1	3388	.	C	T	3076	35304	0.480286	21
High	DCV	12	W	OK188767.1	4557	.	G	T	677	28864	0.016942	0
High	DCV	12	W	OK188767.1	4559	.	A	T	593	29544	0.011305	0
High	DCV	12	W	OK188767.1	4569	.	A	T	670	30891	0.01447	0
High	DCV	12	W	OK188767.1	4998	.	G	T	2909	28700	0.040662	0
High	DCV	12	W	OK188767.1	5007	.	C	A	805	28755	0.023439	0
High	DCV	12	W	OK188767.1	5010	.	A	T	326	29702	0.012053	0
High	DCV	12	W	OK188767.1	5014	.	C	A	656	29477	0.021101	0
High	DCV	12	W	OK188767.1	5015	.	A	T	987	29548	0.016955	0
High	DCV	12	W	OK188767.1	5024	.	G	T	381	44443	0.016808	0
High	DCV	12	W	OK188767.1	5028	.	C	A	66	34431	0.010485	0
High	DCV	12	W	OK188767.1	5029	.	A	T	592	34872	0.01279	0
High	DCV	12	W	OK188767.1	5032	.	G	T	160	31586	0.015102	0
High	DCV	12	W	OK188767.1	5177	.	G	A	3076	28006	0.169214	29
High	DCV	12	W	OK188767.1	5594	.	G	T	339	36414	0.010436	0
High	DCV	12	W	OK188767.1	5833	.	T	C	3076	44253	0.168463	27
High	DCV	12	W	OK188767.1	5899	.	G	T	408	35769	0.012888	0
High	DCV	12	W	OK188767.1	5921	.	G	T	858	50639	0.015403	0
High	DCV	12	W	OK188767.1	5937	.	G	T	1545	42288	0.020786	3
High	DCV	12	W	OK188767.1	5945	.	G	T	187	38912	0.010382	0
High	DCV	12	W	OK188767.1	6902	.	G	T	73	24399	0.016066	0
High	DCV	12	W	OK188767.1	6906	.	A	T	758	24623	0.023027	0
High	DCV	12	W	OK188767.1	6916	.	G	T	3076	59813	0.089312	7
High	DCV	12	W	OK188767.1	6918	.	A	T	732	61153	0.011921	0
High	DCV	12	W	OK188767.1	6934	.	C	A	1866	62782	0.022522	0
High	DCV	12	W	OK188767.1	6935	.	A	T	3076	61686	0.028288	0
High	DCV	12	W	OK188767.1	6940	.	G	T	2072	68350	0.030154	0
High	DCV	12	W	OK188767.1	6942	.	A	T	323	68682	0.016424	0
High	DCV	12	W	OK188767.1	6943	.	G	T	2039	68675	0.028875	0
High	DCV	12	W	OK188767.1	6944	.	A	T	2222	69463	0.019867	0
High	DCV	12	W	OK188767.1	6946	.	G	T	740	71689	0.01381	0
High	DCV	12	W	OK188767.1	6948	.	A	T	68	69698	0.011693	0
High	DCV	12	W	OK188767.1	6949	.	G	T	1140	69749	0.023914	1
High	DCV	12	W	OK188767.1	6950	.	A	T	1164	68061	0.015339	0
High	DCV	12	W	OK188767.1	6952	.	G	T	868	68895	0.018506	0
High	DCV	12	W	OK188767.1	6953	.	T	A	762	68720	0.022148	2
High	DCV	12	W	OK188767.1	6955	.	C	A	2892	66346	0.023875	2
High	DCV	12	W	OK188767.1	6958	.	T	A	650	65496	0.016306	0
High	DCV	12	W	OK188767.1	6959	.	A	C	68	65752	0.011057	0
High	DCV	12	W	OK188767.1	7031	.	G	T	2758	36300	0.026006	0
High	DCV	12	W	OK188767.1	7559	.	C	A	1261	38895	0.012572	2
High	DCV	12	W	OK188767.1	7571	.	C	A	1977	71733	0.012449	2
High	DCV	12	W	OK188767.1	8391	.	A	G	3076	61494	0.153267	8
High	DCV	12	Y	OK188767.1	211	.	T	A	3076	11989	0.371424	4
High	DCV	12	Y	OK188767.1	342	.	G	T	114	19814	0.010195	0
High	DCV	12	Y	OK188767.1	1009	.	C	T	3076	12943	0.348219	14
High	DCV	12	Y	OK188767.1	1111	.	G	T	786	48811	0.010817	0
High	DCV	12	Y	OK188767.1	1113	.	A	T	852	48650	0.010319	0
High	DCV	12	Y	OK188767.1	1148	.	G	T	830	30945	0.010212	0
High	DCV	12	Y	OK188767.1	1172	.	G	T	2989	32476	0.023648	0
High	DCV	12	Y	OK188767.1	1323	.	G	T	1292	56511	0.016209	0
High	DCV	12	Y	OK188767.1	1325	.	A	T	2368	63309	0.01886	0
High	DCV	12	Y	OK188767.1	1331	.	G	T	3076	67111	0.035374	1
High	DCV	12	Y	OK188767.1	1332	.	A	T	1263	67167	0.010928	0
High	DCV	12	Y	OK188767.1	1337	.	C	A	1727	67211	0.021857	0
High	DCV	12	Y	OK188767.1	1342	.	G	T	733	50632	0.021982	0
High	DCV	12	Y	OK188767.1	1353	.	C	G	318	49978	0.012666	0
High	DCV	12	Y	OK188767.1	1365	.	C	A	3076	45445	0.035625	1
High	DCV	12	Y	OK188767.1	1396	.	G	T	165	9814	0.012329	0
High	DCV	12	Y	OK188767.1	1787	.	G	T	297	19314	0.016361	0
High	DCV	12	Y	OK188767.1	2100	.	A	T	85	5608	0.011234	0
High	DCV	12	Y	OK188767.1	2293	.	G	T	1489	31204	0.015703	0
High	DCV	12	Y	OK188767.1	2302	.	C	A	240	21402	0.011214	0
High	DCV	12	Y	OK188767.1	2575	.	C	T	3076	24406	0.998402	34
High	DCV	12	Y	OK188767.1	3010	.	G	T	1852	50667	0.020368	0
High	DCV	12	Y	OK188767.1	3012	.	A	T	638	44488	0.01506	0
High	DCV	12	Y	OK188767.1	3013	.	G	T	2003	44235	0.021069	0
High	DCV	12	Y	OK188767.1	3018	.	A	T	242	40821	0.017418	0
High	DCV	12	Y	OK188767.1	3020	.	G	T	93	41346	0.012577	0
High	DCV	12	Y	OK188767.1	3025	.	G	T	128	53041	0.014706	0
High	DCV	12	Y	OK188767.1	3031	.	C	A	715	47950	0.017164	0
High	DCV	12	Y	OK188767.1	3032	.	A	T	2352	45755	0.02356	0
High	DCV	12	Y	OK188767.1	3388	.	C	T	3076	39240	0.360398	14
High	DCV	12	Y	OK188767.1	4557	.	G	T	630	31348	0.016205	0
High	DCV	12	Y	OK188767.1	4559	.	A	T	551	32236	0.010175	0
High	DCV	12	Y	OK188767.1	4569	.	A	T	681	33873	0.01361	0
High	DCV	12	Y	OK188767.1	4998	.	G	T	2521	32455	0.035773	0
High	DCV	12	Y	OK188767.1	5007	.	C	A	711	32523	0.021339	0
High	DCV	12	Y	OK188767.1	5014	.	C	A	518	33016	0.019021	0
High	DCV	12	Y	OK188767.1	5015	.	A	T	907	33061	0.015366	0
High	DCV	12	Y	OK188767.1	5024	.	G	T	330	49211	0.015566	0
High	DCV	12	Y	OK188767.1	5029	.	A	T	471	38560	0.011126	0
High	DCV	12	Y	OK188767.1	5032	.	G	T	150	34506	0.01449	0
High	DCV	12	Y	OK188767.1	5260	.	G	A	3076	50642	0.217863	0
High	DCV	12	Y	OK188767.1	5899	.	G	T	274	38206	0.011098	0
High	DCV	12	Y	OK188767.1	5921	.	G	T	857	53798	0.014629	0
High	DCV	12	Y	OK188767.1	5937	.	G	T	1167	45661	0.017718	1
High	DCV	12	Y	OK188767.1	6906	.	A	T	599	27545	0.020004	0
High	DCV	12	Y	OK188767.1	6909	.	T	C	3076	32422	0.378601	30
High	DCV	12	Y	OK188767.1	6911	.	C	T	307	53296	0.016399	0
High	DCV	12	Y	OK188767.1	6916	.	G	T	3076	63225	0.095168	13
High	DCV	12	Y	OK188767.1	6918	.	A	T	507	64513	0.010804	0
High	DCV	12	Y	OK188767.1	6925	.	G	T	462	66889	0.010689	0
High	DCV	12	Y	OK188767.1	6934	.	C	A	2521	66564	0.024863	0
High	DCV	12	Y	OK188767.1	6935	.	A	T	3076	65592	0.028037	0
High	DCV	12	Y	OK188767.1	6940	.	G	T	2575	71543	0.032009	0
High	DCV	12	Y	OK188767.1	6942	.	A	T	292	72317	0.016248	0
High	DCV	12	Y	OK188767.1	6943	.	G	T	2685	72301	0.030899	0
High	DCV	12	Y	OK188767.1	6944	.	A	T	2429	72853	0.020493	0
High	DCV	12	Y	OK188767.1	6946	.	G	T	891	74920	0.014509	0
High	DCV	12	Y	OK188767.1	6948	.	A	T	100	73055	0.012361	0
High	DCV	12	Y	OK188767.1	6949	.	G	T	1413	73158	0.025137	2
High	DCV	12	Y	OK188767.1	6950	.	A	T	1217	71513	0.015648	0
High	DCV	12	Y	OK188767.1	6952	.	G	T	1144	72233	0.019562	0
High	DCV	12	Y	OK188767.1	6953	.	T	A	925	72105	0.022675	0
High	DCV	12	Y	OK188767.1	6955	.	C	A	3076	69402	0.027362	0
High	DCV	12	Y	OK188767.1	6958	.	T	A	817	68418	0.017115	0
High	DCV	12	Y	OK188767.1	6959	.	A	C	89	68867	0.011457	0
High	DCV	12	Y	OK188767.1	7031	.	G	T	1934	38839	0.019336	0
High	DCV	12	Y	OK188767.1	7164	.	T	C	3076	55809	0.031052	2
High	DCV	12	Y	OK188767.1	7321	.	C	T	3076	20819	0.446755	40
High	DCV	12	Y	OK188767.1	7559	.	C	A	1860	41782	0.014265	0
High	DCV	12	Y	OK188767.1	7571	.	C	A	2672	76974	0.013563	0
High	DCV	12	Y	OK188767.1	8133	.	C	T	3076	67489	0.350709	6
Normal	DCV	1	4	OK188767.1	596	.	T	A	164	25	0.28
Normal	DCV	1	4	OK188767.1	1906	.	T	C	45	23	0.130435
Normal	DCV	1	4	OK188767.1	6073	.	C	T	78	73	0.054795
Normal	DCV	1	4	OK188767.1	6731	.	A	C	49	19	0.157895
Normal	DCV	1	4	OK188767.1	7727	.	C	T	63	132	0.037879
Normal	DCV	1	4	OK188767.1	8136	.	T	G	88	49	0.122449
Normal	DCV	1	4	OK188767.1	8334	.	C	T	49	43	0.093023
Normal	DCV	1	3	OK188767.1	596	.	T	A	103	19	0.263158
Normal	DCV	1	3	OK188767.1	1444	.	G	A	45	38	0.078947
Normal	DCV	1	3	OK188767.1	2311	.	C	T	155	10	0.5
Normal	DCV	1	3	OK188767.1	2944	.	G	A	49	46	0.086957
Normal	DCV	1	3	OK188767.1	3296	.	T	C	52	29	0.137931
Normal	DCV	1	3	OK188767.1	6073	.	C	T	122	69	0.086957
Normal	DCV	1	3	OK188767.1	7293	.	C	T	68	36	0.138889
Normal	DCV	1	3	OK188767.1	7727	.	C	T	92	106	0.066038
Normal	DCV	1	3	OK188767.1	8136	.	T	G	71	52	0.173077
Normal	DCV	1	2	OK188767.1	596	.	T	A	259	35	0.371429
Normal	DCV	1	2	OK188767.1	2311	.	C	T	148	12	0.5
Normal	DCV	1	2	OK188767.1	7293	.	C	T	70	26	0.153846
Normal	DCV	1	2	OK188767.1	7727	.	C	T	54	130	0.030769
Normal	DCV	1	2	OK188767.1	8334	.	C	T	107	25	0.2
Normal	DCV	1	1	OK188767.1	596	.	T	A	200	23	0.391304
Normal	DCV	1	1	OK188767.1	5026	.	T	G	53	49	0.061224
Normal	DCV	1	1	OK188767.1	7512	.	T	C	171	23	0.391304
Normal	DCV	1	1	OK188767.1	7727	.	C	T	50	123	0.03252
Normal	DCV	1	1	OK188767.1	8136	.	T	G	65	30	0.266667
Normal	DCV	1	1	OK188767.1	8334	.	C	T	39	25	0.12
Normal	DCV	6	3	OK188767.1	596	.	T	A	270	29	0.448276
Normal	DCV	6	1	OK188767.1	596	.	T	A	148	18	0.388889
Normal	DCV	6	1	OK188767.1	2944	.	G	A	55	40	0.1
Normal	DCV	6	1	OK188767.1	3296	.	T	C	75	36	0.138889
Normal	DCV	6	1	OK188767.1	3487	.	A	G	43	41	0.121951
Normal	DCV	6	1	OK188767.1	3931	.	C	T	46	58	0.051724
Normal	DCV	6	1	OK188767.1	5026	.	T	G	53	47	0.085106
Normal	DCV	6	1	OK188767.1	6073	.	C	T	68	78	0.064103
Normal	DCV	6	1	OK188767.1	7173	.	T	C	61	89	0.067416
Normal	DCV	6	1	OK188767.1	7727	.	C	T	41	172	0.02907
Normal	DCV	6	1	OK188767.1	8136	.	T	G	53	54	0.148148
Normal	DCV	6	1	OK188767.1	8334	.	C	T	151	45	0.177778
Normal	DCV	6	4	OK188767.1	287	.	G	A	3076	3648	0.99068
Normal	DCV	6	4	OK188767.1	807	.	C	T	3076	3337	0.993108
Normal	DCV	6	4	OK188767.1	1294	.	C	T	3076	4915	0.990641
Normal	DCV	6	4	OK188767.1	1444	.	G	A	3076	4148	0.988428
Normal	DCV	6	4	OK188767.1	1906	.	T	C	3076	5040	0.993056
Normal	DCV	6	4	OK188767.1	1987	.	G	A	3076	7642	0.983905
Normal	DCV	6	4	OK188767.1	2032	.	A	T	3076	4314	0.995596
Normal	DCV	6	4	OK188767.1	2069	.	T	C	198	3929	0.01069
Normal	DCV	6	4	OK188767.1	2311	.	C	T	3076	6556	0.998627
Normal	DCV	6	4	OK188767.1	2575	.	C	T	3076	8172	0.993025
Normal	DCV	6	4	OK188767.1	2944	.	G	A	3076	6285	0.995863
Normal	DCV	6	4	OK188767.1	3296	.	T	C	3076	7651	0.99634
Normal	DCV	6	4	OK188767.1	3412	.	T	C	3076	7538	0.989254
Normal	DCV	6	4	OK188767.1	3487	.	A	G	3076	7956	0.996732
Normal	DCV	6	4	OK188767.1	3931	.	C	T	3076	9493	0.992837
Normal	DCV	6	4	OK188767.1	4900	.	A	G	3076	9697	0.982675
Normal	DCV	6	4	OK188767.1	5266	.	C	T	3076	10469	0.996752
Normal	DCV	6	4	OK188767.1	6073	.	C	T	3076	12763	0.992165
Normal	DCV	6	4	OK188767.1	6301	.	G	A	3076	9421	0.978877
Normal	DCV	6	4	OK188767.1	7020	.	A	G	3076	17202	0.997849
Normal	DCV	6	4	OK188767.1	7089	.	A	G	3076	12951	0.992433
Normal	DCV	6	4	OK188767.1	7293	.	C	T	3076	12313	0.995533
Normal	DCV	6	4	OK188767.1	7512	.	T	C	3076	12538	0.997528
Normal	DCV	6	4	OK188767.1	7641	.	A	G	3076	12081	0.972105
Normal	DCV	6	4	OK188767.1	7727	.	C	T	3076	15926	0.992277
Normal	DCV	6	4	OK188767.1	7746	.	C	T	3076	13747	0.997308
Normal	DCV	6	4	OK188767.1	8136	.	T	G	3076	22580	0.994863
Normal	DCV	6	4	OK188767.1	8159	.	C	T	3076	22212	0.996713
Normal	DCV	6	4	OK188767.1	8334	.	C	T	3076	19710	0.997463
Normal	DCV	6	4	OK188767.1	8418	.	T	C	3076	10071	0.987588
Normal	DCV	6	2	OK188767.1	287	.	G	A	3076	5376	0.99349
Normal	DCV	6	2	OK188767.1	807	.	C	T	3076	5156	0.993212
Normal	DCV	6	2	OK188767.1	1009	.	C	T	3076	8655	0.994339
Normal	DCV	6	2	OK188767.1	1294	.	C	T	3076	7279	0.993406
Normal	DCV	6	2	OK188767.1	1444	.	G	A	3076	6098	0.991145
Normal	DCV	6	2	OK188767.1	1507	.	G	A	3076	4937	0.9921
Normal	DCV	6	2	OK188767.1	1636	.	C	T	3076	7326	0.983756
Normal	DCV	6	2	OK188767.1	1906	.	T	C	3076	7735	0.993794
Normal	DCV	6	2	OK188767.1	1987	.	G	A	3076	11306	0.989121
Normal	DCV	6	2	OK188767.1	2032	.	A	T	3076	6530	0.995712
Normal	DCV	6	2	OK188767.1	2311	.	C	T	3076	10183	0.998527
Normal	DCV	6	2	OK188767.1	2575	.	C	T	3076	12576	0.994831
Normal	DCV	6	2	OK188767.1	2944	.	G	A	3076	8968	0.996209
Normal	DCV	6	2	OK188767.1	3296	.	T	C	3076	11825	0.996956
Normal	DCV	6	2	OK188767.1	3412	.	T	C	3076	11689	0.993498
Normal	DCV	6	2	OK188767.1	3487	.	A	G	3076	11924	0.996645
Normal	DCV	6	2	OK188767.1	3931	.	C	T	3076	14245	0.994454
Normal	DCV	6	2	OK188767.1	4900	.	A	G	3076	14327	0.986808
Normal	DCV	6	2	OK188767.1	5266	.	C	T	3076	15947	0.995234
Normal	DCV	6	2	OK188767.1	6073	.	C	T	3076	19238	0.99449
Normal	DCV	6	2	OK188767.1	7020	.	A	G	3076	25941	0.998458
Normal	DCV	6	2	OK188767.1	7293	.	C	T	3076	18081	0.995907
Normal	DCV	6	2	OK188767.1	7512	.	T	C	3076	18510	0.997677
Normal	DCV	6	2	OK188767.1	7641	.	A	G	3076	16996	0.976524
Normal	DCV	6	2	OK188767.1	7727	.	C	T	3076	26108	0.994523
Normal	DCV	6	2	OK188767.1	8136	.	T	G	3076	33445	0.994528
Normal	DCV	6	2	OK188767.1	8334	.	C	T	3076	29055	0.998245
Normal	DCV	6	2	OK188767.1	8418	.	T	C	3076	15700	0.991274
Normal	DCV	12	2	OK188767.1	596	.	T	A	39	14	0.214286
Normal	DCV	12	1	OK188767.1	596	.	T	A	176	20	0.5
Normal	DCV	12	1	OK188767.1	6731	.	A	C	61	20	0.25
Normal	DCV	12	2
Normal	DCV	12	3	OK188767.1	287	.	G	A	196	33	0.393939
Normal	DCV	12	3	OK188767.1	596	.	T	A	77	19	0.263158
Normal	DCV	12	3	OK188767.1	2311	.	C	T	87	12	0.416667
Normal	DCV	12	3	OK188767.1	6073	.	C	T	69	68	0.102941
Normal	DCV	12	3	OK188767.1	7020	.	A	G	181	18	0.5
Normal	DCV	12	3	OK188767.1	7293	.	C	T	128	19	0.421053
Normal	DCV	12	3	OK188767.1	7512	.	T	C	103	21	0.380952
Normal	DCV	12	3	OK188767.1	7727	.	C	T	192	105	0.133333
Normal	DCV	12	3	OK188767.1	8136	.	T	G	406	52	0.461538
Normal	DCV	12	3	OK188767.1	8334	.	C	T	708	45	0.6
Normal	DCV	12	4
High	DCV	28	4	OK188767.1	287	.	G	A	3076	2482	0.987913
High	DCV	28	4	OK188767.1	807	.	C	T	3076	2798	0.991422
High	DCV	28	4	OK188767.1	1033	.	G	A	970	5951	0.023357
High	DCV	28	4	OK188767.1	1294	.	C	T	3076	4476	0.985478
High	DCV	28	4	OK188767.1	1384	.	G	A	1613	2429	0.05352
High	DCV	28	4	OK188767.1	1444	.	G	A	3076	2205	0.975964
High	DCV	28	4	OK188767.1	1507	.	G	A	3076	2232	0.979391
High	DCV	28	4	OK188767.1	1906	.	T	C	3076	4923	0.990859
High	DCV	28	4	OK188767.1	1987	.	G	A	3076	7578	0.975719
High	DCV	28	4	OK188767.1	2032	.	A	T	3076	3999	0.992498
High	DCV	28	4	OK188767.1	2311	.	C	T	3076	7073	0.996607
High	DCV	28	4	OK188767.1	2575	.	C	T	3076	7618	0.991468
High	DCV	28	4	OK188767.1	2944	.	G	A	3076	6867	0.989369
High	DCV	28	4	OK188767.1	3154	.	G	A	3076	9145	0.264188
High	DCV	28	4	OK188767.1	3296	.	T	C	3076	7108	0.993528
High	DCV	28	4	OK188767.1	3412	.	T	C	3076	8461	0.983099
High	DCV	28	4	OK188767.1	3487	.	A	G	3076	9413	0.993732
High	DCV	28	4	OK188767.1	3628	.	A	G	3076	13996	0.31659
High	DCV	28	4	OK188767.1	3931	.	C	T	3076	12377	0.991759
High	DCV	28	4	OK188767.1	4531	.	A	G	3076	9847	0.036052
High	DCV	28	4	OK188767.1	4900	.	A	G	3076	15674	0.98271
High	DCV	28	4	OK188767.1	5177	.	G	A	3076	17275	0.51259
High	DCV	28	4	OK188767.1	5254	.	C	T	3076	19550	0.502916
High	DCV	28	4	OK188767.1	5266	.	C	T	3076	17916	0.995981
High	DCV	28	4	OK188767.1	5554	.	G	A	3076	12999	0.306562
High	DCV	28	4	OK188767.1	5833	.	T	C	3076	40329	0.516948
High	DCV	28	4	OK188767.1	5950	.	C	T	3076	24424	0.472814
High	DCV	28	4	OK188767.1	6073	.	C	T	3076	23568	0.993254
High	DCV	28	4	OK188767.1	7020	.	A	G	3076	44615	0.996974
High	DCV	28	4	OK188767.1	7293	.	C	T	3076	33927	0.996257
High	DCV	28	4	OK188767.1	7512	.	T	C	3076	37141	0.996984
High	DCV	28	4	OK188767.1	7641	.	A	G	3076	33397	0.980867
High	DCV	28	4	OK188767.1	7727	.	C	T	3076	51382	0.995173
High	DCV	28	4	OK188767.1	8112	.	C	T	3076	82758	0.131601
High	DCV	28	4	OK188767.1	8136	.	T	G	3076	80977	0.992183
High	DCV	28	4	OK188767.1	8334	.	C	T	3076	78530	0.998141
High	DCV	28	4	OK188767.1	8391	.	A	G	3076	60217	0.501353
High	DCV	28	4	OK188767.1	8418	.	T	C	3076	36854	0.993189
Normal	DCV	28	3	OK188767.1	596	.	T	A	500	46	0.478261
Normal	DCV	28	3	OK188767.1	4973	.	C	G	36	564	0.019504
Normal	DCV	28	3	OK188767.1	5026	.	T	G	61	52	0.096154
Normal	DCV	28	2	OK188767.1	596	.	T	A	384	35	0.428571
Normal	DCV	28	2	OK188767.1	853	.	G	A	59	226	0.057522
Normal	DCV	28	2	OK188767.1	6731	.	A	C	38	53	0.075472
Normal	DCV	28	2	OK188767.1	8136	.	T	G	40	73	0.09589
Normal	DCV	28	1	OK188767.1	596	.	T	A	436	33	0.545455
Normal	DCV	28	1	OK188767.1	4973	.	C	G	40	500	0.024
Normal	DCV	28	1	OK188767.1	5026	.	T	G	106	42	0.142857
Normal	DCV	28	1	OK188767.1	6731	.	A	C	63	46	0.152174
